# ZMAP: A single-cell meta-atlas of zebrafish embryonic development reveals a consensus hierarchy of cell identities

**DOI:** 10.64898/2026.03.23.713599

**Authors:** Nicole A. Aponte-Santiago, Yingxin Su, Daniel E. Wagner

## Abstract

Single-cell RNA sequencing (scRNA-seq) efforts have generated large collections of high-resolution cellular atlases of embryonic development, providing unprecedented views of the dynamic gene expression programs that accompany cell fate specification. Alongside parallel efforts in other models, zebrafish has emerged as one of the most extensively profiled vertebrate embryonic systems, with numerous scRNA-seq atlases spanning both embryonic and early larval stages. Despite this progress, cross-study comparisons between datasets remain challenging due to differences in sample processing, mapping, and annotation conventions. Here we present ZMAP (Zebrafish Meta Atlas Project), a harmonized reference integrating 8 published whole-embryo zebrafish scRNA-seq datasets comprising 798,790 cells across 15 developmental time windows. ZMAP unifies component studies through a shared embedding, a standardized marker-gene discovery pipeline, and a hierarchical annotation ontology. Using ZMAP, we inferred “consensus identity programs” – marker gene signatures for each ontology group that were reproducibly detected across studies. To promote broad usage, we provide a Python-based API for automated annotation and retrieval of marker gene sets and reference objects, as well as a web portal that supports interactive 2D and 3D exploration of the UMAP embedding, gene and annotation-level queries, and access to consensus marker resources.
