## Supplemental Table 2 for "ZMAP: A single-cell meta-atlas of zebrafish embryonic development reveals a consensus hierarchy of cell identities"

	ZMAP_CellType	top_labels_concat	Wagner18_CellTypeName_c__top_label	Wagner18_CellTypeName_c__frac	Wagner18_CellTypeName_c__n	Wagner18_CellTypeName_c__top_n	Wagner18_ClusterName_c__top_label	Wagner18_ClusterName_c__frac	Wagner18_ClusterName_c__n	Wagner18_ClusterName_c__top_n	Kukreja24_CellState__top_label	Kukreja24_CellState__frac	Kukreja24_CellState__n	Kukreja24_CellState__top_n	Farnsworth20_clust__top_label	Farnsworth20_clust__frac	Farnsworth20_clust__n	Farnsworth20_clust__top_n	Lange23_ontology_class__top_label	Lange23_ontology_class__frac	Lange23_ontology_class__n	Lange23_ontology_class__top_n	Lange23_ontology_top__top_label	Lange23_ontology_top__frac	Lange23_ontology_top__n	Lange23_ontology_top__top_n	Sur23_tissue__top_label	Sur23_tissue__frac	Sur23_tissue__n	Sur23_tissue__top_n	Sur23_tissue.figure__top_label	Sur23_tissue.figure__frac	Sur23_tissue.figure__n	Sur23_tissue.figure__top_n	Sur23_tissue.name__top_label	Sur23_tissue.name__frac	Sur23_tissue.name__n	Sur23_tissue.name__top_n	Sur23_cluster.identity.super__top_label	Sur23_cluster.identity.super__frac	Sur23_cluster.identity.super__n	Sur23_cluster.identity.super__top_n
0	adaxial	MesoPSM, tailbud-PSM, Presomitic mesoderm, Tailbud, adaxial cell, paraxial_mesoderm, musc, somites, muscle, adaxial cells	MesoPSM	0.9814814814814815	54	53	tailbud-PSM	0.5740740740740741	54	31	Presomitic mesoderm	0.9354838709677419	341	319	Tailbud	1.0	1	1	adaxial cell	0.38823529411764707	170	66	paraxial_mesoderm	1.0	170	170	musc	0.9852507374631269	339	334	somites	0.5693215339233039	339	193	muscle	0.9852507374631269	339	334	adaxial cells	0.5508982035928144	334	184
1	aorta	Endothelial, endothelial, Endothelial, EndotheAllb, vasculature, intermediate_mesoderm, hema, vasculature, hematopoietic, vasculature	Endothelial	1.0	104	104	endothelial	0.9807692307692307	104	102	Endothelial	0.9868766404199475	381	376	EndotheAllb	0.9662162162162162	148	143	vasculature	0.7207062600321027	623	449	intermediate_mesoderm	0.9919743178170144	623	618	hema	0.9841160220994475	1448	1425	vasculature	0.9585635359116023	1448	1388	hematopoietic	0.9841160220994475	1448	1425	vasculature	0.9585635359116023	1448	1388
2	axial_skeleton	PharyngealArches, mesoderm-emp2, Sclerotome, Sclero1, somite, mesenchyme, musc, muscle, muscle, sclerotome	PharyngealArches	1.0	5	5	mesoderm-emp2	1.0	5	5	Sclerotome	0.81	100	81	Sclero1	0.5048543689320388	103	52	somite	0.4791666666666667	192	92	mesenchyme	0.7135416666666666	192	137	musc	0.6020942408376964	764	460	muscle	0.5968586387434555	764	456	muscle	0.6020942408376964	764	460	sclerotome	0.5942408376963351	764	454
3	basal_epidermis	Epidermis, epidermal-pfn1, Epidermal other, Basal5a, epidermal cell, periderm, epid, epidermis, epidermis, epidermis	Epidermis	0.9823100936524454	1922	1888	epidermal-pfn1	0.38969823100936524	1922	749	Epidermal other	0.9559640872167593	4678	4472	Basal5a	0.20229007633587787	1310	265	epidermal cell	0.564910214895496	3397	1919	periderm	0.9949955843391227	3397	3380	epid	0.8684090761328912	15381	13357	epidermis	0.8684090761328912	15381	13357	epidermis	0.8684090761328912	15381	13357	epidermis	0.6565327778139444	15361	10085
4	blastomeres	Epiblast, blastocyst-DEL, Ectoderm dorsal, MHBDiff12a, neuroblast, central_nervous_system, blas, blastomeres, blastomeres, blastula	Epiblast	0.550694801852805	3886	2140	blastocyst-DEL	0.550694801852805	3886	2140	Ectoderm dorsal	0.35089605734767026	2790	979	MHBDiff12a	0.08955223880597014	67	6	neuroblast	0.10666666666666667	75	8	central_nervous_system	0.6133333333333333	75	46	blas	0.6051222351571595	4295	2599	blastomeres	0.6125727590221187	4295	2631	blastomeres	0.6051222351571595	4295	2599	blastula	0.27098433481412204	4277	1159
5	cardiac_mesenchyme	Heart, pectoral-fin-bud, Cardiac muscle 1, HeartTube, lateral mesoderm, lateral_mesoderm, mese, mesenchyme, mesenchyme, cardiac mesenchyme	Heart	0.45077720207253885	965	435	pectoral-fin-bud	0.35544041450777203	965	343	Cardiac muscle 1	0.3474354174466492	2671	928	HeartTube	0.2673076923076923	520	139	lateral mesoderm	0.14779075672930422	1969	291	lateral_mesoderm	0.9263585576434739	1969	1824	mese	0.5140235910878113	3815	1961	mesenchyme	0.4972477064220184	3815	1897	mesenchyme	0.5140235910878113	3815	1961	cardiac mesenchyme	0.4724118316268487	3516	1661
6	cardiac_muscle	Heart, heart-mature, Cardiac muscle 2, MusCard, heart, lateral_mesoderm, musc, heart, muscle, cardiac muscle	Heart	0.975	40	39	heart-mature	0.875	40	35	Cardiac muscle 2	0.7514450867052023	173	130	MusCard	0.8333333333333334	36	30	heart	0.6122448979591837	98	60	lateral_mesoderm	0.9285714285714286	98	91	musc	0.4838709677419355	93	45	heart	0.4731182795698925	93	44	muscle	0.4838709677419355	93	45	cardiac muscle	0.45161290322580644	93	42
7	cephalic_muscle	PharyngealArches, pharyngeal-arch-tbx1, Pharyngeal arch, MyoProg2a, muscle, paraxial_mesoderm, musc, muscle, muscle, cephalic muscles	PharyngealArches	0.5986842105263158	304	182	pharyngeal-arch-tbx1	0.3848684210526316	304	117	Pharyngeal arch	0.6124401913875598	836	512	MyoProg2a	0.28793774319066145	257	74	muscle	0.1890547263681592	603	114	paraxial_mesoderm	0.5323383084577115	603	321	musc	0.41223832528180354	1242	512	muscle	0.3856682769726248	1242	479	muscle	0.41223832528180354	1242	512	cephalic muscles	0.363479758828596	1161	422
8	dermatome	PharyngealArches, mesoderm-emp2, Sclerotome, Myotome, musculature system, paraxial_mesoderm, musc, muscle, muscle, satellite cells	PharyngealArches	0.9113924050632911	79	72	mesoderm-emp2	0.6835443037974683	79	54	Sclerotome	0.6655112651646448	577	384	Myotome	0.42596810933940776	439	187	musculature system	0.49951314508276534	1027	513	paraxial_mesoderm	0.7351509250243428	1027	755	musc	0.8780788177339901	2436	2139	muscle	0.4560755336617406	2436	1111	muscle	0.8780788177339901	2436	2139	satellite cells	0.6252052545155994	2436	1523
9	dermis	PharyngealArches, mesoderm-emp2, Sclerotome, Myotome, musculature system, paraxial_mesoderm, musc, mesenchyme, muscle, satellite cells	PharyngealArches	1.0	6	6	mesoderm-emp2	1.0	6	6	Sclerotome	0.96	50	48	Myotome	0.4742268041237113	97	46	musculature system	0.5272727272727272	220	116	paraxial_mesoderm	0.9181818181818182	220	202	musc	0.5836012861736335	622	363	mesenchyme	0.8585209003215434	622	534	muscle	0.5836012861736335	622	363	satellite cells	0.49517684887459806	622	308
10	diencephalon	NeuralForebrain, neural-diencephalon-, Forebrain, FBProgAllb, telencephalon, central_nervous_system, neur, neural, neural, diencephalon	NeuralForebrain	0.8320545609548167	1173	976	neural-diencephalon-	0.7655583972719523	1173	898	Forebrain	0.7375983578515224	2923	2156	FBProgAllb	0.300132802124834	753	226	telencephalon	0.20416333066453163	1249	255	central_nervous_system	0.9943955164131305	1249	1242	neur	0.7331815359138895	4831	3542	neural	0.7331815359138895	4831	3542	neural	0.7331815359138895	4831	3542	diencephalon	0.6057971014492753	4830	2926
11	differentiating_neurons	NeuralSpinalCord, differentiating-neurons, Differentiating neurons, MHBNeur25, neuron, central_nervous_system, neur, neural, neural, neurons	NeuralSpinalCord	0.5883597883597883	4725	2780	differentiating-neurons	0.4810582010582011	4725	2273	Differentiating neurons	0.5727656660198608	8761	5018	MHBNeur25	0.08529341886433832	4209	359	neuron	0.31190255935861855	6486	2023	central_nervous_system	0.8948504471168671	6486	5804	neur	0.784699878784251	66823	52436	neural	0.784699878784251	66823	52436	neural	0.784699878784251	66823	52436	neurons	0.18027658873888705	66814	12045
12	ectoderm_progenitor	EpidermisEarly, epidermal, Epidermal other, PharEpi1b, ectodermal cell, periderm, neur, neural, neural, ectoderm	EpidermisEarly	0.3409980430528376	2044	697	epidermal	0.22015655577299412	2044	450	Epidermal other	0.41749773345421576	4412	1842	PharEpi1b	0.5113636363636364	88	45	ectodermal cell	0.246558197747184	799	197	periderm	0.8961201501877347	799	716	neur	0.6019417475728155	4944	2976	neural	0.6019417475728155	4944	2976	neural	0.6019417475728155	4944	2976	ectoderm	0.2840909090909091	4928	1400
13	endocardial	Endothelial, endothelial, Endothelial, Endothe1, vasculature, intermediate_mesoderm, hema, heart, hematopoietic, endocardium	Endothelial	1.0	49	49	endothelial	1.0	49	49	Endothelial	0.963302752293578	109	105	Endothe1	0.8846153846153846	26	23	vasculature	0.7117117117117117	111	79	intermediate_mesoderm	0.954954954954955	111	106	hema	0.9624277456647399	346	333	heart	0.8872832369942196	346	307	hematopoietic	0.9624277456647399	346	333	endocardium	0.8872832369942196	346	307
14	endocrine_pancreas	Endoderm, pancreas-primordium, Pancreas primordium, PancAB, neuron, intermediate_mesoderm, endo, endocrine pancreas, endoderm, endocrine pancreas	Endoderm	0.9743589743589743	39	38	pancreas-primordium	0.9743589743589743	39	38	Pancreas primordium	0.8850574712643678	87	77	PancAB	0.6551724137931034	29	19	neuron	0.5833333333333334	36	21	intermediate_mesoderm	0.6111111111111112	36	22	endo	0.9405034324942791	437	411	endocrine pancreas	0.6750572082379863	437	295	endoderm	0.9405034324942791	437	411	endocrine pancreas	0.6750572082379863	437	295
15	endoderm_progenitor	Endoderm, endoderm, Endoderm, endoderm, endoderm, endo, endoderm, endoderm, progenitors	Endoderm	0.897172236503856	389	349	endoderm	0.48586118251928023	389	189	Endoderm	0.6916243654822335	788	545			0	0	endoderm	0.6129032258064516	31	19	endoderm	0.7419354838709677	31	23	endo	0.5021008403361344	952	478	endoderm	0.5021008403361344	952	478	endoderm	0.5021008403361344	952	478	progenitors	0.5063559322033898	944	478
16	erythroid	Erythroid, erythroid, Erythroid, RBC2a, hematopoietic system, hematopoietic_system, hema, erythrocytes, hematopoietic, erythrocytes (primitive)	Erythroid	0.9802504816955684	2076	2035	erythroid	0.9701348747591522	2076	2014	Erythroid	0.8816176470588235	2720	2398	RBC2a	0.2704225352112676	1065	288	hematopoietic system	0.7280080889787665	989	720	hematopoietic_system	0.9898887765419616	989	979	hema	0.991153052196992	6782	6722	erythrocytes	0.9193453258625774	6782	6235	hematopoietic	0.991153052196992	6782	6722	erythrocytes (primitive)	0.6662241887905604	6780	4517
17	exocrine_pancreas	NeuralMidbrain, neural-midbrain, Neural plate - anterior, MBDiff5, central nervous system, central_nervous_system, endo, exocrine pancreas, endoderm, exocrine pancreas	NeuralMidbrain	0.3181818181818182	22	7	neural-midbrain	0.3181818181818182	22	7	Neural plate - anterior	0.15789473684210525	19	3	MBDiff5	0.3266832917705736	401	131	central nervous system	0.2528409090909091	352	89	central_nervous_system	0.2840909090909091	352	100	endo	0.83134223471539	1423	1183	exocrine pancreas	0.8264230498945889	1423	1176	endoderm	0.83134223471539	1423	1183	exocrine pancreas	0.8264230498945889	1423	1176
18	facial_skeleton	Hindbrain, NCcart5b, cranial cartilage, mesenchyme, mese, mesenchyme, mesenchyme, cartilage			0	0			0	0	Hindbrain	1.0	1	1	NCcart5b	0.6869565217391305	115	79	cranial cartilage	0.5362903225806451	496	266	mesenchyme	1.0	496	496	mese	0.967741935483871	1240	1200	mesenchyme	0.9080645161290323	1240	1126	mesenchyme	0.967741935483871	1240	1200	cartilage	0.7201612903225807	1240	893
19	fast_muscle	Myotome, muscle-myl1, Myotome, MusSkelFast1, muscle pioneer, paraxial_mesoderm, musc, fast muscle, muscle, fast muscle cell	Myotome	0.9553072625698324	179	171	muscle-myl1	0.7150837988826816	179	128	Myotome	0.7199341021416804	607	437	MusSkelFast1	0.4699248120300752	798	375	muscle pioneer	0.7292576419213974	687	501	paraxial_mesoderm	0.9330422125181951	687	641	musc	0.9961079398028023	3854	3839	fast muscle	0.8043591074208615	3854	3100	muscle	0.9961079398028023	3854	3839	fast muscle cell	0.8035806953814219	3854	3097
20	fibroblasts	PharyngealArches, mesoderm-emp2, Sclerotome, MyoProg2b, myotome, paraxial_mesoderm, mese, mesenchyme, mesenchyme, fibroblasts	PharyngealArches	1.0	4	4	mesoderm-emp2	1.0	4	4	Sclerotome	1.0	1	1	MyoProg2b	0.6666666666666666	60	40	myotome	0.4678362573099415	342	160	paraxial_mesoderm	0.9093567251461988	342	311	mese	0.48643410852713176	516	251	mesenchyme	0.5	516	258	mesenchyme	0.48643410852713176	516	251	fibroblasts	0.4631782945736434	516	239
21	fin_bud_chondrocytes	Epiblast, blastocyst-DEL, Pharyngeal arch, NCcart5b, cranial cartilage, mesenchyme, mese, mesenchyme, mesenchyme, pectoral fin bud	Epiblast	0.375	8	3	blastocyst-DEL	0.375	8	3	Pharyngeal arch	0.3333333333333333	9	3	NCcart5b	0.3173076923076923	104	33	cranial cartilage	0.5914634146341463	820	485	mesenchyme	0.9902439024390244	820	812	mese	0.9636488340192044	1458	1405	mesenchyme	0.906721536351166	1458	1322	mesenchyme	0.9636488340192044	1458	1405	pectoral fin bud	0.5178326474622771	1458	755
22	fin_bud_mesenchyme	MesoPSM, tailbud-PSM, Midbrain, FinBud25, fin, mesenchyme, fin, fin mesenchyme, fin, medial fin mesenchyme	MesoPSM	0.6666666666666666	3	2	tailbud-PSM	0.6666666666666666	3	2	Midbrain	0.2857142857142857	7	2	FinBud25	0.37333333333333335	300	112	fin	0.35171790235081374	1106	389	mesenchyme	0.8960216998191681	1106	991	fin	0.7438752783964365	1347	1002	fin mesenchyme	0.6043058648849294	1347	814	fin	0.7438752783964365	1347	1002	medial fin mesenchyme	0.39346696362286565	1347	530
23	fin_epidermis	Epidermis, epidermal-pfn1, Epidermal other, BasalFin12, median fin fold, periderm, fin, fin epithelia, fin, fin epidermis	Epidermis	0.9867021276595744	376	371	epidermal-pfn1	0.4973404255319149	376	187	Epidermal other	0.9810126582278481	1106	1085	BasalFin12	0.44047619047619047	252	111	median fin fold	0.5190397350993378	1208	627	periderm	0.9958609271523179	1208	1203	fin	0.7513281052365293	3953	2970	fin epithelia	0.6734125980268151	3953	2662	fin	0.7513281052365293	3953	2970	fin epidermis	0.518593473311409	3953	2050
24	forerunner_cells	Endoderm, endoderm, Endoderm, floor plate, central_nervous_system, neur, neural, neural, neural plate	Endoderm	0.6666666666666666	3	2	endoderm	0.6666666666666666	3	2	Endoderm	0.5	16	8			0	0	floor plate	0.7777777777777778	9	7	central_nervous_system	0.6666666666666666	9	6	neur	0.8	5	4	neural	0.8	5	4	neural	0.8	5	4	neural plate	0.8	5	4
25	hatching_gland	HatchingGland, hatching-gland, Hatching gland, HG1, midbrain hindbrain boundary, central_nervous_system, axia, hatching gland, axial, hatching gland	HatchingGland	0.5905511811023622	254	150	hatching-gland	0.25984251968503935	254	66	Hatching gland	0.48466257668711654	1141	553	HG1	0.4978165938864629	229	114	midbrain hindbrain boundary	0.16912487708947885	1017	172	central_nervous_system	0.7807276302851525	1017	794	axia	0.9423076923076923	780	735	hatching gland	0.9358974358974359	780	730	axial	0.9423076923076923	780	735	hatching gland	0.49230769230769234	780	384
26	head_mesenchyme	PharyngealArches, pharyngeal-arch-cd248b, Pharyngeal arch, NCcardiac, pectoral fin cartilage, mesenchyme, mese, mesenchyme, mesenchyme, progenitors	PharyngealArches	0.8532110091743119	872	744	pharyngeal-arch-cd248b	0.7305045871559633	872	637	Pharyngeal arch	0.8598335523434077	2283	1963	NCcardiac	0.2287655719139298	883	202	pectoral fin cartilage	0.14000972289742344	2057	288	mesenchyme	0.721438988818668	2057	1484	mese	0.8926503340757238	4490	4008	mesenchyme	0.8438752783964365	4490	3789	mesenchyme	0.8926503340757238	4490	4008	progenitors	0.22096445551279148	4417	976
27	hematopoietic_progenitor	Erythroid, erythroid, Erythroid, Thymus, hematopoietic stem cell, hematopoietic_system, hema, immune, hematopoietic, hematopoietic stem cell	Erythroid	0.42857142857142855	7	3	erythroid	0.42857142857142855	7	3	Erythroid	0.6129032258064516	31	19	Thymus	0.7671232876712328	219	168	hematopoietic stem cell	0.696319018404908	326	227	hematopoietic_system	0.9662576687116564	326	315	hema	0.9566809029896278	1639	1568	immune	0.43990237949969496	1639	721	hematopoietic	0.9566809029896278	1639	1568	hematopoietic stem cell	0.6778523489932886	1639	1111
28	hepatocyte	Endoderm, endoderm, Endodermal lining, Hepato5a, liver, endoderm, endo, liver, endoderm, liver	Endoderm	0.8	15	12	endoderm	0.8	15	12	Endodermal lining	0.5636363636363636	55	31	Hepato5a	0.37920489296636084	327	124	liver	0.3510204081632653	245	86	endoderm	0.889795918367347	245	218	endo	0.9350171652770967	4078	3813	liver	0.9063266307013241	4078	3696	endoderm	0.9350171652770967	4078	3813	liver	0.8880706921944035	4074	3618
29	intestinal_epithelium	Endoderm, endoderm, Endodermal lining, IntestineEpiAll, intestine, endoderm, endo, gut, endoderm, intestine	Endoderm	0.8839050131926122	379	335	endoderm	0.8021108179419525	379	304	Endodermal lining	0.7736013986013986	1144	885	IntestineEpiAll	0.46598639455782315	294	137	intestine	0.21544715447154472	492	106	endoderm	0.8658536585365854	492	426	endo	0.8890115958034235	3622	3220	gut	0.7545554942020983	3622	2733	endoderm	0.8890115958034235	3622	3220	intestine	0.5505524861878454	3620	1993
30	ionocytes	Epidermis, ionocyte-ca2, Epidermal other, IonoNaK, epidermal cell, periderm, iono, ionocyte, ionocytes, ionocytes	Epidermis	0.5675675675675675	481	273	ionocyte-ca2	0.2203742203742204	481	106	Epidermal other	0.48662640207075064	1159	564	IonoNaK	0.2996941896024465	327	98	epidermal cell	0.328928046989721	681	224	periderm	0.908957415565345	681	619	iono	0.65901948460088	3182	2097	ionocyte	0.3812067881835324	3182	1213	ionocytes	0.65901948460088	3182	2097	ionocytes	0.38144654088050317	3180	1213
31	iridophore	NeuralCrest, neural-crest-iridoblast, Neural crest, NCirid, neuron, neural_crest, pigm, iridophores, pigment, iridophores	NeuralCrest	1.0	18	18	neural-crest-iridoblast	1.0	18	18	Neural crest	0.9838709677419355	62	61	NCirid	0.9897959183673469	98	97	neuron	0.5	34	17	neural_crest	0.8529411764705882	34	29	pigm	0.9914383561643836	584	579	iridophores	0.9571917808219178	584	559	pigment	0.9914383561643836	584	579	iridophores	0.7705479452054794	584	450
32	lateral_line	LateralLine, lateral-line-krt15, Epidermal other, LatLine, neuromast, periderm, otic, lateral line, otic, lateral line primordium	LateralLine	0.6608695652173913	115	76	lateral-line-krt15	0.4434782608695652	115	51	Epidermal other	0.7392739273927392	303	224	LatLine	0.6797385620915033	153	104	neuromast	0.38306451612903225	248	95	periderm	0.9153225806451613	248	227	otic	0.7241148964595858	1497	1084	lateral line	0.6225784903139613	1497	932	otic	0.7241148964595858	1497	1084	lateral line primordium	0.6238286479250335	1494	932
33	lateral_plate_progenitor	Heart, heart-hoxd9a, Presomitic mesoderm, FinBud12, fin, mesenchyme, mese, mesenchyme, mesenchyme, stromal cells	Heart	0.39644970414201186	338	134	heart-hoxd9a	0.33727810650887574	338	114	Presomitic mesoderm	0.2789115646258503	882	246	FinBud12	0.3156498673740053	377	119	fin	0.18940754039497307	1114	211	mesenchyme	0.7944344703770198	1114	885	mese	0.46679946879150064	3012	1406	mesenchyme	0.44123505976095617	3012	1329	mesenchyme	0.46679946879150064	3012	1406	stromal cells	0.12534818941504178	2513	315
34	lens	Lens, lens, Lens, LensEpi, solid lens vesicle, central_nervous_system, eye, eye, eye, lens	Lens	0.6217948717948718	312	194	lens	0.5160256410256411	312	161	Lens	0.7249398556535686	1247	904	LensEpi	0.38929440389294406	411	160	solid lens vesicle	0.3323943661971831	355	118	central_nervous_system	0.828169014084507	355	294	eye	0.8067660550458715	1744	1407	eye	0.8067660550458715	1744	1407	eye	0.8067660550458715	1744	1407	lens	0.7870264064293915	1742	1371
35	lymphatic	EndotheAlla, vasculature, intermediate_mesoderm, hema, vasculature, hematopoietic, vasculature			0	0			0	0			0	0	EndotheAlla	0.5	8	4	vasculature	0.9836065573770492	61	60	intermediate_mesoderm	1.0	61	61	hema	0.9681528662420382	157	152	vasculature	0.9299363057324841	157	146	hematopoietic	0.9681528662420382	157	152	vasculature	0.9299363057324841	157	146
36	macrophage	Macrophage, macrophage, Monocytic, Macro5, macrophage, hematopoietic_system, hema, immune, hematopoietic, macrophages	Macrophage	0.9486301369863014	292	277	macrophage	0.9417808219178082	292	275	Monocytic	0.8433734939759037	498	420	Macro5	0.7266187050359713	278	202	macrophage	0.5952970297029703	808	481	hematopoietic_system	0.9900990099009901	808	800	hema	0.9786172487526729	1403	1373	immune	0.909479686386315	1403	1276	hematopoietic	0.9786172487526729	1403	1373	macrophages	0.7106200997861725	1403	997
37	melanocyte	NeuralCrest, neural-crest-melanoblast, Neural crest, NCmel25, neural crest, neural_crest, pigm, melanocytes, pigment, melanoblasts	NeuralCrest	1.0	71	71	neural-crest-melanoblast	0.7183098591549296	71	51	Neural crest	0.9891696750902527	277	274	NCmel25	0.4966442953020134	149	74	neural crest	0.42063492063492064	126	53	neural_crest	0.9285714285714286	126	117	pigm	0.9811827956989247	744	730	melanocytes	0.8293010752688172	744	617	pigment	0.9811827956989247	744	730	melanoblasts	0.37768817204301075	744	281
38	meninges	PharyngealArches, pharyngeal-arch-cd248b, Pharyngeal arch, Parachord12, glial cell, mesenchyme, mese, mesenchyme, mesenchyme, meninges	PharyngealArches	0.970873786407767	309	300	pharyngeal-arch-cd248b	0.7702265372168284	309	238	Pharyngeal arch	0.9387755102040817	1127	1058	Parachord12	0.37341772151898733	316	118	glial cell	0.1903323262839879	662	126	mesenchyme	0.6555891238670695	662	434	mese	0.7977223427331888	1844	1471	mesenchyme	0.777114967462039	1844	1433	mesenchyme	0.7977223427331888	1844	1471	meninges	0.51171875	1792	917
39	mesencephalon	NeuralMidbrain, neural-midbrain, Midbrain, MHBProg12, midbrain hindbrain boundary, central_nervous_system, neur, neural, neural, midbrain	NeuralMidbrain	0.7573033707865169	4005	3033	neural-midbrain	0.6786516853932584	4005	2718	Midbrain	0.6728442481275206	10414	7007	MHBProg12	0.14818223653934653	2173	322	midbrain hindbrain boundary	0.2222222222222222	2961	658	central_nervous_system	0.978047956771361	2961	2896	neur	0.8782793980556666	15018	13190	neural	0.8782793980556666	15018	13190	neural	0.8782793980556666	15018	13190	midbrain	0.3886445421831268	15006	5832
40	mesoderm_progenitor	MesoEarly, non-dorsal-margin-involuted, Presomitic mesoderm, EndotheAlla, segmental plate, paraxial_mesoderm, musc, paraxial mesoderm, muscle, blastula	MesoEarly	0.472289156626506	2075	980	non-dorsal-margin-involuted	0.22265060240963855	2075	462	Presomitic mesoderm	0.3664516129032258	4650	1704	EndotheAlla	0.4230769230769231	26	11	segmental plate	0.41683778234086244	487	203	paraxial_mesoderm	0.6652977412731006	487	324	musc	0.3823044513647188	5459	2087	paraxial mesoderm	0.33357757831104595	5459	1821	muscle	0.3823044513647188	5459	2087	blastula	0.1189236111111111	4608	548
41	myeloid_progenitor	Macrophage, leukocyte, Neutrophil, Thymus, hematopoietic stem cell, hematopoietic_system, hema, vasculature, hematopoietic, hemogenic endothelium	Macrophage	0.9354838709677419	31	29	leukocyte	0.6129032258064516	31	19	Neutrophil	0.5824175824175825	91	53	Thymus	0.9019607843137255	51	46	hematopoietic stem cell	0.375	64	24	hematopoietic_system	1.0	64	64	hema	0.919889502762431	362	333	vasculature	0.5082872928176796	362	184	hematopoietic	0.919889502762431	362	333	hemogenic endothelium	0.5139664804469274	358	184
42	myotome	Myotome, myotome, Myotome, MyoProg5a, myotome, paraxial_mesoderm, musc, somites, muscle, somite	Myotome	0.7657657657657657	333	255	myotome	0.7507507507507507	333	250	Myotome	0.5679779158040028	2898	1646	MyoProg5a	0.3171428571428571	350	111	myotome	0.5124407582938388	1688	865	paraxial_mesoderm	0.9567535545023697	1688	1615	musc	0.9778067885117493	3830	3745	somites	0.6608355091383812	3830	2531	muscle	0.9778067885117493	3830	3745	somite	0.5655694879832811	3828	2165
43	neural_crest_progenitor	NeuralCrest, neural-crest, Neural crest, NCneural12, neural crest, neural_crest, neur, neural, neural, neural crest	NeuralCrest	0.84	650	546	neural-crest	0.29846153846153844	650	194	Neural crest	0.8411934552454283	2078	1748	NCneural12	0.6167883211678832	274	169	neural crest	0.5247603833865815	1252	657	neural_crest	0.46485623003194887	1252	582	neur	0.527266161068978	2769	1460	neural	0.527266161068978	2769	1460	neural	0.527266161068978	2769	1460	neural crest	0.5356496561708288	2763	1480
44	neural_progenitor	NeuralEarlyAnt, neural-plate-anterior, Neural plate - anterior, MHBDiff12a, hindbrain neural keel, central_nervous_system, neur, neural, neural, neural plate	NeuralEarlyAnt	0.32085308056872036	2110	677	neural-plate-anterior	0.23364928909952606	2110	493	Neural plate - anterior	0.2884905660377359	5300	1529	MHBDiff12a	0.21052631578947367	19	4	hindbrain neural keel	0.26481257557436516	827	219	central_nervous_system	0.9685610640870617	827	801	neur	0.5883534136546185	4980	2930	neural	0.5883534136546185	4980	2930	neural	0.5883534136546185	4980	2930	neural plate	0.33252915158825896	4974	1654
45	neutrophil	Macrophage, leukocyte, Neutrophil, Neutrophil, neutrophil, hematopoietic_system, hema, immune, hematopoietic, granulocytes	Macrophage	1.0	72	72	leukocyte	0.9583333333333334	72	69	Neutrophil	0.9108910891089109	101	92	Neutrophil	0.9253731343283582	67	62	neutrophil	0.7142857142857143	231	165	hematopoietic_system	0.9913419913419913	231	229	hema	0.9908496732026144	765	758	immune	0.9594771241830066	765	734	hematopoietic	0.9908496732026144	765	758	granulocytes	0.9568627450980393	765	732
46	notochord	Notochord, notocord, Notochord, Notochord25, notochord, notochord, axia, notochord, axial, notochord	Notochord	0.5991379310344828	464	278	notocord	0.43103448275862066	464	200	Notochord	0.6758620689655173	1595	1078	Notochord25	0.5159817351598174	219	113	notochord	0.9247524752475248	1010	934	notochord	0.9465346534653465	1010	956	axia	0.9008287292817679	3620	3261	notochord	0.7580110497237569	3620	2744	axial	0.9008287292817679	3620	3261	notochord	0.4209508015478165	3618	1523
47	olfactory	Olfactory, epidermal-olfactory-placode, Epidermal other, Olfactory, epidermal cell, central_nervous_system, tast, olfactory, taste, olfactory sensory receptor neurons	Olfactory	0.44638949671772427	457	204	epidermal-olfactory-placode	0.44638949671772427	457	204	Epidermal other	0.8259023354564756	942	778	Olfactory	0.7157360406091371	197	141	epidermal cell	0.25301204819277107	415	105	central_nervous_system	0.636144578313253	415	264	tast	0.8040300276570526	2531	2035	olfactory	0.686685104701699	2531	1738	taste	0.8040300276570526	2531	2035	olfactory sensory receptor neurons	0.35731225296442687	2530	904
48	optic_cup	OpticCup, optic-cup, Optic cup, RetProgAlla, optic vesicle, central_nervous_system, eye, eye, eye, retinal progenitors	OpticCup	0.936849925705795	2692	2522	optic-cup	0.8766716196136701	2692	2360	Optic cup	0.7311678463094035	7912	5785	RetProgAlla	0.21562050790608528	2087	450	optic vesicle	0.4096963239211508	1877	769	central_nervous_system	0.985082578582845	1877	1849	eye	0.8116140385179392	10229	8302	eye	0.8116140385179392	10229	8302	eye	0.8116140385179392	10229	8302	retinal progenitors	0.4210011732499022	10228	4306
49	otic	OticPlacode, otic-placode, Otic placode, Otic, otic vesicle, central_nervous_system, otic, otic, otic, otic	OticPlacode	0.7225433526011561	346	250	otic-placode	0.5404624277456648	346	187	Otic placode	0.6911595866819747	871	602	Otic	0.782258064516129	248	194	otic vesicle	0.6509988249118684	851	554	central_nervous_system	0.927144535840188	851	789	otic	0.8382679496669134	2702	2265	otic	0.7860843819393042	2702	2124	otic	0.8382679496669134	2702	2265	otic	0.7120593692022263	2695	1919
50	periderm	EVL, periderm, Periderm, Peri1a, periderm, periderm, peri, periderm, periderm, periderm	EVL	0.8942731277533039	227	203	periderm	0.7092511013215859	227	161	Periderm	0.723404255319149	799	578	Peri1a	0.46745562130177515	338	158	periderm	0.7737373737373737	495	383	periderm	0.9919191919191919	495	491	peri	0.7641424723136785	3341	2553	periderm	0.7479796468123316	3341	2499	periderm	0.7641424723136785	3341	2553	periderm	0.7853935947321161	3341	2624
51	periocular_meso	PharyngealArches, pharyngeal-arch-cd248b, Pharyngeal arch, MesenUnk2, cornea, mesenchyme, mese, mesenchyme, mesenchyme, periocular mesenchyme	PharyngealArches	0.8	15	12	pharyngeal-arch-cd248b	0.8	15	12	Pharyngeal arch	0.35714285714285715	14	5	MesenUnk2	0.49166666666666664	120	59	cornea	0.4596354166666667	768	353	mesenchyme	0.8893229166666666	768	683	mese	0.9415041782729805	1436	1352	mesenchyme	0.9073816155988857	1436	1303	mesenchyme	0.9415041782729805	1436	1352	periocular mesenchyme	0.8161559888579387	1436	1172
52	pgc_progenitor	Germline, germline, Germline, PGC, primordial germ cell, hematopoietic_system, pgc, pgc, pgc, primordial germ cells	Germline	0.6818181818181818	44	30	germline	0.6818181818181818	44	30	Germline	0.864406779661017	59	51	PGC	0.625	8	5	primordial germ cell	0.7692307692307693	13	10	hematopoietic_system	1.0	13	13	pgc	0.6020408163265306	98	59	pgc	0.6020408163265306	98	59	pgc	0.6020408163265306	98	59	primordial germ cells	0.6020408163265306	98	59
53	pharyngeal_arch_crest	NeuralCrest, neural-crest-grem2, Neural crest, NCcranial2, pharyngeal arch, mesenchyme, mese, mesenchyme, mesenchyme, pharyngeal arch	NeuralCrest	0.7599309153713298	579	440	neural-crest-grem2	0.696027633851468	579	403	Neural crest	0.7322443181818182	1408	1031	NCcranial2	0.21702838063439064	1198	260	pharyngeal arch	0.3489953632148377	3235	1129	mesenchyme	0.8333848531684699	3235	2696	mese	0.9014267185473411	6168	5560	mesenchyme	0.857166018158236	6168	5287	mesenchyme	0.9014267185473411	6168	5560	pharyngeal arch	0.6128508843095894	6163	3777
54	pharyngeal_arch_meso	PharyngealArches, pharyngeal-arch-ndnf, Pharyngeal arch, NCcart2, pectoral fin, mesenchyme, mese, mesenchyme, mesenchyme, pharyngeal arch	PharyngealArches	0.825287356321839	435	359	pharyngeal-arch-ndnf	0.38850574712643676	435	169	Pharyngeal arch	0.7792421746293245	1214	946	NCcart2	0.1969286359530262	1107	218	pectoral fin	0.14752596212583996	3274	483	mesenchyme	0.8897373243738547	3274	2913	mese	0.8850231041043762	7358	6512	mesenchyme	0.8282141886382169	7358	6094	mesenchyme	0.8850231041043762	7358	6512	pharyngeal arch	0.34170305676855894	7328	2504
55	pharyngeal_pouch	Endoderm, pharyngeal-pouch, Pharyngeal pouch, PharEpi1a, epidermal cell, periderm, epid, epidermis, epidermis, pharyngeal pouch	Endoderm	0.47961630695443647	417	200	pharyngeal-pouch	0.33093525179856115	417	138	Pharyngeal pouch	0.42518059855521156	969	412	PharEpi1a	0.6554054054054054	296	194	epidermal cell	0.6870095902353966	1147	788	periderm	0.99128160418483	1147	1137	epid	0.8442211055276382	2985	2520	epidermis	0.8442211055276382	2985	2520	epidermis	0.8442211055276382	2985	2520	pharyngeal pouch	0.7427900737759893	2982	2215
56	photoreceptors	NeuralForebrain, neural-midbrain, Retinal pigmented epithelium, RetDiff25c, retina, central_nervous_system, eye, eye, eye, photoreceptors	NeuralForebrain	0.3	30	9	neural-midbrain	0.23333333333333334	30	7	Retinal pigmented epithelium	0.2980132450331126	151	45	RetDiff25c	0.3004172461752434	719	216	retina	0.3972602739726027	1387	551	central_nervous_system	0.9379956741167988	1387	1301	eye	0.9466768860177379	9133	8646	eye	0.9466768860177379	9133	8646	eye	0.9466768860177379	9133	8646	photoreceptors	0.7994743182564888	9131	7300
57	prechordal_plate	HatchingGland, dorsal-involuted-anterior, Prechordal plate, paraxial mesoderm, mesenchyme, axia, hatching gland, axial, prechordal plate	HatchingGland	0.75	112	84	dorsal-involuted-anterior	0.6428571428571429	112	72	Prechordal plate	0.2578947368421053	190	49			0	0	paraxial mesoderm	1.0	1	1	mesenchyme	1.0	1	1	axia	0.8461538461538461	286	242	hatching gland	0.43006993006993005	286	123	axial	0.8461538461538461	286	242	prechordal plate	0.5	246	123
58	presomitic_meso	MesoPSM, tailbud-PSM, Presomitic mesoderm, Tailbud, segmental plate, paraxial_mesoderm, musc, presomitic mesoderm, muscle, presomitic mesoderm	MesoPSM	0.7774687065368567	719	559	tailbud-PSM	0.7260083449235049	719	522	Presomitic mesoderm	0.8629615531023982	2627	2267	Tailbud	0.6666666666666666	9	6	segmental plate	0.4278728606356968	1227	525	paraxial_mesoderm	0.9828850855745721	1227	1206	musc	0.7945995145631068	3296	2619	presomitic mesoderm	0.39987864077669905	3296	1318	muscle	0.7945995145631068	3296	2619	presomitic mesoderm	0.4412811387900356	2810	1240
59	pronephros	PronephricDuct, pronephric-duct, Pronephros, Kidney, pronephric duct, intermediate_mesoderm, pron, pronephros, pronephros, proximal convoluted tubule	PronephricDuct	0.7241379310344828	58	42	pronephric-duct	0.3448275862068966	58	20	Pronephros	0.7931034482758621	261	207	Kidney	0.8831168831168831	77	68	pronephric duct	0.35960591133004927	203	73	intermediate_mesoderm	0.8620689655172413	203	175	pron	0.9781931464174455	642	628	pronephros	0.9143302180685359	642	587	pronephros	0.9781931464174455	642	628	proximal convoluted tubule	0.34579439252336447	642	222
60	retina	OpticCup, optic-cup, Optic cup, RetDiff25a, diencephalon, central_nervous_system, eye, eye, eye, retinal interneurons	OpticCup	0.77	200	154	optic-cup	0.77	200	154	Optic cup	0.6222222222222222	585	364	RetDiff25a	0.20302013422818793	1192	242	diencephalon	0.5249357326478149	1945	1021	central_nervous_system	0.987146529562982	1945	1920	eye	0.854469288939666	18381	15706	eye	0.854469288939666	18381	15706	eye	0.854469288939666	18381	15706	retinal interneurons	0.2863438520130577	18380	5263
61	retinal_pigment_epithelium	OpticCup, retina-pigmented-epithelium, Retinal pigmented epithelium, RPE, pigment cell, neural_crest, eye, eye, eye, retinal pigmented epithelium	OpticCup	0.9202127659574468	188	173	retina-pigmented-epithelium	0.8723404255319149	188	164	Retinal pigmented epithelium	0.8387596899224806	645	541	RPE	0.8056872037914692	211	170	pigment cell	0.3593073593073593	231	83	neural_crest	0.6623376623376623	231	153	eye	0.9699474079639369	1331	1291	eye	0.9699474079639369	1331	1291	eye	0.9699474079639369	1331	1291	retinal pigmented epithelium	0.9233658903080391	1331	1229
62	rhombocephalon	NeuralHindbrain, neural-ventral-hindbrain, Hindbrain, HBProg1a, diencephalon, central_nervous_system, neur, neural, neural, hindbrain	NeuralHindbrain	0.6313645621181263	8838	5580	neural-ventral-hindbrain	0.27155465037338766	8838	2400	Hindbrain	0.6031557165028453	19330	11659	HBProg1a	0.09740731766416283	4127	402	diencephalon	0.15255102040816326	3920	598	central_nervous_system	0.9757653061224489	3920	3825	neur	0.8098049402540972	21173	17146	neural	0.8098049402540972	21173	17146	neural	0.8098049402540972	21173	17146	hindbrain	0.3916493481957302	21172	8292
63	schwann	NCneural25, epithelial cell, central_nervous_system, glia, glial, glial, oligodendrocytes			0	0			0	0			0	0	NCneural25	0.6875	16	11	epithelial cell	0.4603174603174603	126	58	central_nervous_system	0.5317460317460317	126	67	glia	0.8977987421383647	636	571	glial	0.8977987421383647	636	571	glial	0.8977987421383647	636	571	oligodendrocytes	0.889937106918239	636	566
64	sclerotome	PharyngealArches, mesoderm-emp2, Sclerotome, Sclero1, somite, mesenchyme, musc, muscle, muscle, sclerotome	PharyngealArches	0.9133858267716536	127	116	mesoderm-emp2	0.84251968503937	127	107	Sclerotome	0.7033639143730887	654	460	Sclero1	0.5642201834862385	218	123	somite	0.6152450090744102	551	339	mesenchyme	0.6515426497277677	551	359	musc	0.5536959553695955	1434	794	muscle	0.5181311018131102	1434	743	muscle	0.5536959553695955	1434	794	sclerotome	0.48414376321353064	1419	687
65	slow_muscle	Myotome, muscle-myl10, Myotome, MusSkelSlow1a, cardiac muscle cell, paraxial_mesoderm, musc, slow muscle, muscle, slow muscle	Myotome	0.9076923076923077	65	59	muscle-myl10	0.676923076923077	65	44	Myotome	0.3147208121827411	591	186	MusSkelSlow1a	0.3716216216216216	296	110	cardiac muscle cell	0.3278301886792453	424	139	paraxial_mesoderm	0.9268867924528302	424	393	musc	0.9888037713612257	1697	1678	slow muscle	0.5415439010017679	1697	919	muscle	0.9888037713612257	1697	1678	slow muscle	0.5421828908554572	1695	919
66	somites	PharyngealArches, mesoderm-emp2, Presomitic mesoderm, Myotome, somite, paraxial_mesoderm, musc, somites, muscle, somitic mesoderm	PharyngealArches	0.4720496894409938	161	76	mesoderm-emp2	0.453416149068323	161	73	Presomitic mesoderm	0.532705389848247	1911	1018	Myotome	0.25555555555555554	180	46	somite	0.6927083333333334	1152	798	paraxial_mesoderm	0.6180555555555556	1152	712	musc	0.9065833026848106	2719	2465	somites	0.5406399411548364	2719	1470	muscle	0.9065833026848106	2719	2465	somitic mesoderm	0.4512471655328798	2646	1194
67	spinal_cord_progenitor	NeuralSpinalCord, tailbud-spinal-cord, Spinal cord, SCProg12a, tail bud, central_nervous_system, glia, spinal cord, glial, spinal cord	NeuralSpinalCord	0.7887621461765948	2367	1867	tailbud-spinal-cord	0.6641318124207858	2367	1572	Spinal cord	0.7620836891545687	5855	4462	SCProg12a	0.21286370597243492	1306	278	tail bud	0.18934485241180707	2778	526	central_nervous_system	0.984521238300936	2778	2735	glia	0.8351558969724356	11065	9241	spinal cord	0.7089019430637145	11065	7844	glial	0.8351558969724356	11065	9241	spinal cord	0.5211534984632074	11062	5765
68	superficial_epidermis	Epidermis, periderm, Periderm, Gill5a, epidermal cell, periderm, peri, periderm, periderm, periderm	Epidermis	0.45041322314049587	242	109	periderm	0.4049586776859504	242	98	Periderm	0.6162657502863689	873	538	Gill5a	0.224012474012474	1924	431	epidermal cell	0.4534671532846715	2192	994	periderm	0.9644160583941606	2192	2114	peri	0.9110938883968114	27096	24687	periderm	0.8890611160318866	27096	24090	periderm	0.9110938883968114	27096	24687	periderm	0.9412459403602008	27096	25504
69	tailbud	MesoPSM, tailbud-PSM, Presomitic mesoderm, Tailbud, tail bud, paraxial_mesoderm, musc, paraxial mesoderm, muscle, tail bud	MesoPSM	0.47685185185185186	432	206	tailbud-PSM	0.47453703703703703	432	205	Presomitic mesoderm	0.6026448362720404	1588	957	Tailbud	0.92	25	23	tail bud	0.6439716312056738	705	454	paraxial_mesoderm	0.8992907801418439	705	634	musc	0.8059701492537313	1541	1242	paraxial mesoderm	0.582089552238806	1541	897	muscle	0.8059701492537313	1541	1242	tail bud	0.534006734006734	1485	793
70	telencephalon	NeuralForebrain, neural-telencephalon, Forebrain, FBProgAlla, telencephalon, central_nervous_system, neur, neural, neural, telencephalon	NeuralForebrain	0.8529040404040404	1584	1351	neural-telencephalon	0.7834595959595959	1584	1241	Forebrain	0.6672313649564375	4132	2757	FBProgAlla	0.3607103218645949	901	325	telencephalon	0.38451695457453616	1563	601	central_nervous_system	0.9961612284069098	1563	1557	neur	0.7717100868403474	5988	4621	neural	0.7717100868403474	5988	4621	neural	0.7717100868403474	5988	4621	telencephalon	0.5274761984299315	5987	3158
71	tendon	Sclerotome, Sclero2, somite, mesenchyme, mese, mesenchyme, mesenchyme, cartilage/tendon			0	0			0	0	Sclerotome	1.0	8	8	Sclero2	0.6153846153846154	65	40	somite	0.5078534031413613	191	97	mesenchyme	0.9162303664921466	191	175	mese	0.648936170212766	564	366	mesenchyme	0.6294326241134752	564	355	mesenchyme	0.648936170212766	564	366	cartilage/tendon	0.5762411347517731	564	325
72	unassigned	NeuralHindbrain, blastocyst-DEL, Midbrain, NonspecificAlla, hematopoietic system, central_nervous_system, neur, neural, neural, likely doublets	NeuralHindbrain	0.1604654974594329	6101	979	blastocyst-DEL	0.129486969349287	6101	790	Midbrain	0.18646006655574043	9616	1793	NonspecificAlla	0.06212574850299401	2672	166	hematopoietic system	0.11482675261885576	2482	285	central_nervous_system	0.45850120870265915	2482	1138	neur	0.4457186998633312	16829	7501	neural	0.4457186998633312	16829	7501	neural	0.4457186998633312	16829	7501	likely doublets	0.1045427375971309	16730	1749
73	vascular_smooth_muscle	NeuralCrest, neural-crest-grem2, Cardiac muscle 1, NCcranial1b, pectoral fin, mesenchyme, mura, mesenchyme, mural, vascular smooth muscle	NeuralCrest	0.5161290322580645	31	16	neural-crest-grem2	0.5161290322580645	31	16	Cardiac muscle 1	0.8983050847457628	59	53	NCcranial1b	0.775	80	62	pectoral fin	0.34448160535117056	299	103	mesenchyme	0.6020066889632107	299	180	mura	0.5009784735812133	511	256	mesenchyme	0.4246575342465753	511	217	mural	0.5009784735812133	511	256	vascular smooth muscle	0.38747553816046965	511	198
74	vasculature	Endothelial, endothelial, Endothelial, EndotheAlla, vasculature, intermediate_mesoderm, hema, vasculature, hematopoietic, vasculature	Endothelial	0.8313253012048193	166	138	endothelial	0.6144578313253012	166	102	Endothelial	0.8111111111111111	630	511	EndotheAlla	0.7333333333333333	30	22	vasculature	0.1718213058419244	291	50	intermediate_mesoderm	0.7766323024054983	291	226	hema	0.9273422562141491	523	485	vasculature	0.4684512428298279	523	245	hematopoietic	0.9273422562141491	523	485	vasculature	0.4684512428298279	523	245
75	vein	Endothelial, endothelial, Endothelial, EndotheAlla, vasculature, intermediate_mesoderm, hema, vasculature, hematopoietic, vasculature	Endothelial	0.9934354485776805	457	454	endothelial	0.6389496717724289	457	292	Endothelial	0.9915848527349228	1426	1414	EndotheAlla	0.7840909090909091	176	138	vasculature	0.3339253996447602	563	188	intermediate_mesoderm	0.9875666074600356	563	556	hema	0.9892008639308856	1389	1374	vasculature	0.8545716342692584	1389	1187	hematopoietic	0.9892008639308856	1389	1374	vasculature	0.8545716342692584	1389	1187
76	visceral_smooth_muscle	EpidermisEarly, ectoderm-dorsal, Cardiac muscle 1, MusVascSmo, enteric musculature, mesenchyme, mura, mural cell, mural, visceral smooth muscle	EpidermisEarly	0.17391304347826086	69	12	ectoderm-dorsal	0.17391304347826086	69	12	Cardiac muscle 1	0.2698412698412698	63	17	MusVascSmo	0.35984848484848486	264	95	enteric musculature	0.3403141361256545	764	260	mesenchyme	0.7643979057591623	764	584	mura	0.7360754070265638	2334	1718	mural cell	0.2300771208226221	2334	537	mural	0.7360754070265638	2334	1718	visceral smooth muscle	0.22865722865722865	2331	533
77	xanthophore	NeuralCrest, neural-crest-xanthophore, Neural crest, NCxantho1, neural crest, neural_crest, pigm, xanthophores, pigment, xanthoblasts	NeuralCrest	0.943502824858757	177	167	neural-crest-xanthophore	0.655367231638418	177	116	Neural crest	0.9675090252707581	554	536	NCxantho1	0.588957055214724	163	96	neural crest	0.5804878048780487	205	119	neural_crest	0.9414634146341463	205	193	pigm	0.952112676056338	1065	1014	xanthophores	0.8065727699530516	1065	859	pigment	0.952112676056338	1065	1014	xanthoblasts	0.6466165413533834	1064	688
